# Engineering Adaptive Alleles for *Escherichia coli* Growth on Sucrose Using the EasyGuide CRISPR System

**DOI:** 10.1101/2024.12.20.629655

**Authors:** Joneclei Alves Barreto, Matheus Victor Maso Lacôrte e Silva, Danieli Canaver Marin, Michel Brienzo, Ana Paula Jacobus, Jonas Contiero, Jeferson Gross

## Abstract

Adaptive Laboratory Evolution (ALE) is a powerful approach for mining genetic data to engineer industrial microorganisms. This evolution-informed design requires robust genetic tools to incorporate the discovered alleles into target strains. Here, we introduce the EasyGuide CRISPR, a five-plasmid platform that exploits *E. coli*’s natural recombination system to assemble gRNA plasmids from overlapping PCR fragments. The production of gRNAs and donor DNA is further facilitated by using recombination cassettes generated through PCR with 40 to 60-mer oligos. With the new CRISPR toolkit, we constructed 22 gene edits in *E. coli* DH5α, most of which corresponded to alleles mapped in *E. coli* DH5α and E2348/69 ALE populations selected for sucrose propagation. For DH5α ALE, sucrose consumption was supported by the *cscBKA* operon expression from a high-copy plasmid. During ALE, plasmid integration into the chromosome, or its copy number reduction due to the *pcnB* deletion, conferred a 30–35% fitness gain, as demonstrated by CRISPR-engineered strains. A ∼5% advantage was also associated with a ∼40.4 kb deletion involving *fli* operons for flagella assembly. In E2348/69 ALE, inactivation of the *hfl* system suggested selection pressures for maintaining λ-prophage dormancy (lysogeny). We further enhanced our CRISPR toolkit using yeast for in vivo assembly of donors and expression cassettes, enabling the establishment of polyhydroxybutyrate synthesis from sucrose. Overall, our study highlights the importance of combining ALE with streamlined CRISPR-mediated allele editing to advance microbial production using cost-effective carbon sources.
