## Supplementary Tables S1-S5 for "Engineering Adaptive Alleles for *Escherichia coli* Growth on Sucrose Using the EasyGuide CRISPR System"

### Sheet: Supplementary Table 1
Supplementary Table 1. Strains used in this study.
Strain	Genotype	Description
E. coli DH5α	F– endA1 glnV44 thi-1 recA1 relA1 gyrA96 deoR nupG purB20 φ80dlacZΔM15 Δ(lacZYA-argF) U169, hsdR17(rK–mK+), λ–	Cloning and maintenance of plasmids; testing of genetic modifications; conduction of the evolution experiment
E. coli E2348/69	Wild-type EPEC, Serotype O127:H6	Cloning of the cscBKA operon; conducting evolution experiments
S. cerevisiae CEN.PK113-7D	MATa; prototrophic laboratory yeast strain	Used for plasmid assembly for donor amplification for CRISPR/Cas9
DH5α pCscBKA	E. coli DH5α with pCscBKA plasmid	Cells with plasmid pCscBKA for consumption of sucrose
D-Kan	Evolved population from E. coli DH5α with pCscBKA and MV_Kan plasmids	Final populations of evolution experiment
D-Spec	Evolved population from E. coli DH5α with pCscBKA and MV_Spec plasmids	Final populations of evolution experiment
D-Cm	Evolved population from E. coli DH5α with pCscBKA and pGGA plasmids	Final populations of evolution experiment
E-Kan	Evolved population from E. coli E2348/69 with MV_Kan plasmid	Final populations of evolution experiment
E-Spec	Evolved population from E. coli E2348/69 with MV_Spec plasmid	Final populations of evolution experiment
E-Amp	Evolved population from E. coli E2348/69 with MV_Amp plasmid	Final populations of evolution experiment
E-Cm	Evolved population from E. coli E2348/69 with pGGA plasmid	Final populations of evolution experiment
cscBKA	E. coli DH5α SS9::cscBKA	Base Strain for construction of al genomic mutations
GFP tester	E. coli DH5α SS9::cscBKA galK::gfp lacZ::gfp	Comparative Strain for competition experiment
nudJ (G151V)	E. coli DH5α SS9::cscBKA nudJ (G151V)	Strain with cscBKA operon inserted in SS9 intergenic region with pontual mutation in nudJ gene
purB (L115G)	E. coli DH5α SS9::cscBKA purB (L115G)	Strain with cscBKA operon inserted in SS9 intergenic region with pontual mutation in purB gene
Δ40.4 kb	E. coli DH5α SS9::cscBKA Δ40 kb	Strain with cscBKA operon inserted in SS9 intergenic region with deletion of 40.4 kb of partial region for flagellum synthesis
ΔfliA (205 bp)	E. coli DH5α SS9::cscBKA ΔfliA (205 bp)	Strain with cscBKA operon inserted in SS9 intergenic region with deletion of 205 bp of fliA gene
ΔflhDC	E. coli DH5α SS9::cscBKA ΔflhDC	Strain with cscBKA operon inserted in SS9 intergenic region with complete deletion of flhDC genes
dnaK (T417N)	E. coli DH5α SS9::cscBKA dnaK (T417N)	Strain with cscBKA operon inserted in SS9 intergenic region with pontual mutation in dnaK gene
zwf (D405E)	E. coli DH5α SS9::cscBKA zwf (D405E)	Strain with cscBKA operon inserted in SS9 intergenic region with pontual mutation in zwf gene
ΔhflK	E. coli DH5α SS9::cscBKA ΔhflK	Strain with cscBKA operon inserted in SS9 intergenic region with complete deletion of ΔhflK gene
ΔCA	E. coli DH5α SS9::cscBKA Δ12 kb	Strain with cscBKA operon inserted in SS9 intergenic region with deletion of 12kb for colanic acid synthesis
ΔpcnB (81 bp)	E. coli DH5α SS9::cscBKA ΔpcnB (81 bp)	Strain with cscBKA operon inserted in SS9 intergenic region with deletion of 81 bp o codificant region of pcnB gene
cscBKsucP	E. coli DH5α SS9::cscBKsucP	Strain with cscBKsucP operon inserted in SS9 intergenic region
cscBK-PJ-sucP	E. coli DH5α SS9::cscBK-PJ-sucP	Strain with cscBK-PJ-sucP operon inserted in SS9 intergenic region. The expression sucP is controled by action of natural promoter of csc operon and with J23119 promoter
2x cscBKA	E. coli DH5α SS9::cscBKA galK::cscBKA	Strain with two insertion of cscBKA operon (SS9 intergenic region and galK gene)
cscBKA + sucP	E. coli DH5α SS9::cscBKA lacZ::sucP	Strain with cscBKA operon inserted in SS9 intergenic region and sucP on lacZ
DH5α pGFP	E. coli DH5α pGFP	Strain with pGFP plasmid, without genomic mutaions
ΔpcnB pGFP	E. coli DH5α ΔpcnB (81 bp) pGFP	Strain with pGFP plasmid and 81 bp deletion of pcnB gene
Evolved clone D-Spec pGFP	Clone from Evolved population from E. coli DH5α with pCscBKA and MV_Spec plasmids pGFP	Colony isolated after curing process of both plasmids from D-Spec population expressing pGFP plasmid
ΔpcnB pCscBKA	E. coli DH5α ΔpcnB (81 bp) pCscBKA	Strain with pGFP plasmid and 81 bp deletion of pcnB gene
Evolved clone D-Spec pCscBKA	Clone from Evolved population from E. coli DH5α with pCscBKA and MV_Spec plasmids pCscBKA	Colony isolated after curing process of MV_Spec plasmid from D-Spec population expressing pCscBKA plasmid

### Sheet: Supplementary Table 2
Supplementary Table 2. Oligonucleotides used for plasmid construction.
pTargetAmp cloning
Primer	DNA sequence (5'->3')
Amp_J23119	ACAGCTAGCTCAGTCCTAGGTATAATACTAGTATGAGTATTCAACATTTCCGTGTCGCC
Amp_JacA	CTATTTCTAGCTCTAAAACGAAGATCCTTTGATCTTTTCTACGGGGTCT
Vf_J	TATTATACCTAGGACTGAGCTAGCTGTCAATTTCCATAGGCTCCGCCCCCCTGACGAGCATCAC
JacA_Amp	GATCAAAGGATCTTCGTTTTAGAGCTAGAAATAGCAAGTTAAAATAAGG
A	GGAACAGGAGAGCGCACGAGGGAG
AmpMet	AATAAGGGCGACACGGAAATGTTGAATACTCATA
B	CCTTATTTTAACTTGCTATTTCTAGCTCTAAAAC
pSpec5'
Primer	DNA sequence (5'->3')
SpecN_f	GCGCAGTAACCTTTTCGTTCCACTGAGCGTCAGACCCCGT
SpecN_R	TGGAACGAAAAGGTTACTGCGCTGTACCAAATGCGGGACAACG
A_jac	CCTTATTTTAACTTGCTATTTCTAGCTCTAAAAC
JacA_Amp	GATCAAAGGATCTTCGTTTTAGAGCTAGAAATAGCAAGTTAAAATAAGG
P4	CCTTAACGCTATGGAACTCGCCGCC
P3	GGTTACTGCGCTGTACCAAATGCGG
Ori5	TTGCAAGCAGCAGATTACGCGCAG
pSpec3'
Primer	DNA sequence (5'->3')
Amp_Spec	AGCGTTAAGGGAAGATCCTTTGATCTTTTCTACGGGGTCT
Spec_AmpT	GATCAAAGGATCTTCCCTTAACGCTATGGAACTCGCCGCC
AmpMet	AATAAGGGCGACACGGAAATGTTGAATACTCATA
Amp_J23119	ACAGCTAGCTCAGTCCTAGGTATAATACTAGTATGAGTATTCAACATTTCCGTGTCGCC
Term_Amp	ATTAAGCATTGGTAACTGTCAGACC
Spec_gRNA1	CACTACATTTCGCTCATCGCCAGCC
pOliSpec5'
Primer	DNA sequence (5'->3')
gRNAspec_f	CAACTTGAAAAAGTGGCACCGAGTCGGTGCTTTTTTTGcATTCTC
NSpec_CAT_r	TAAACAAATAGGGGTTCCGCGGTTACTGCGCTGTACCAAATGCGG
VrSpec_f	CGCAGTAACCGCGGAACCCCTATTTGTTTATTTTTCTAAATACATTC
gRNAspec_r	GCACCGACTCGGTGCCACTTTTTCAAGTTG
P4	CCTTAACGCTATGGAACTCGCCGCC
CAT_r1	CCTTAAACGCCTGGTGCTACTC
P5	GTTTTAGAGCTAGAAATAGCAAGTTAAAATAAGG
SpecPro_r	CGCTGATGACATCAGTCGATCATAG
P4	CCTTAACGCTATGGAACTCGCCGCC	Amplification, after digestion, for storage
P5	GTTTTAGAGCTAGAAATAGCAAGTTAAAATAAGG
pOliSpec3'
Primer	DNA sequence (5'->3')
AmpBam_f	GTATAATAggatccATGAGTATTCAACATTTCCGTGTCGC
AmpSpecC_r	TAGCGTTAAGGGAGGaTcCATGAGATTATCAAAAAGGATCTTCACCT
SpecCAmp_f	TCTCATGgAtCCTCCCTTAACGCTATGGAACTCGCCGCC
J23AmpBam_r	GAATACTCATggatccTATTATACCTAGGACTGAGCTAGCTGTC
P3	GGTTACTGCGCTGTACCAAATGCGG
Term_Amp	ATTAAGCATTGGTAACTGTCAGACC
P6	TATTATACCTAGGACTGAGCTAGCTGTCAATTTCC
P3	GGTTACTGCGCTGTACCAAATGCGG	Amplification, after digestion, for storage
P6	TATTATACCTAGGACTGAGCTAGCTGTCAATTTCC
pCscBKA cloning
Primer	DNA sequence (5'->3')
CscB_f	ATCAATAATCAACGCGATATAATAAACCTGGAATGACGACAATGTCCTGGAAATCAGCG
CscA_r	GACTGAGCCTTTCGTTTTATTTGATGCCTGGGTGACGCGGATCCCTTGCCCGCTGTTGA
SS9_r	GCTGATTTCCAGGACATTGTCGTCATTCCAGGTTTATTATATCGCGTTGATTATTGAT
TB0015_f	TCAACAGCGGGCAAGGGATCCGCGTCACCCAGGCATCAAATAAAACGAAAGGCTCAGTC
SS9_LF1_f	CCTGAGCTTGATCCTACACATACTT
CscBTerm	CCTCATTCATGTTCTGGTACAGTCGCTC
CscA_f	GGAGTGGCTGTGCTGCAACATGGAG
SS9_RF1_r	GATGACGTAATTAAGCATTGATAATTGAG
Cloning minimal vectors
Primer	DNA sequence (5'->3')
kana_f	CAGTCTAGCTATCGCCATGTAAG
Vf_min	AATAGGGGTTCCGCGTTTCCATAGGCTCCGCCCCCCTGACGAGCATCAC
Vr_min	GCCTATGGAAACGCGGAACCCCTATTTGTTTATTTTTCTAAATACATTC
spec_pro	GGGGGCGGAGCCTATGGAAATCGACCTGCAGAAGCTTAGATCTATTACC
Vf_spec	GCTTCTGCAGGTCGATTTCCATAGGCTCCGCCCCCCTGACGAGCATCAC
prospec_R	GACATCAGTCGATCATAGCACGATCAACGG
Ori_Term_PhaB_R	GTTTCGCCACCTCTGACTTGAGC
AmpT_f	GAGCGTCAGACCCCGTAGAAAAGATCAAAGGATC
Or2_r	AAAAAGAGTTGGTAGCTCTTGATCC
Vf_kan	GCTCCCGGAGACGGTTTTCCATAGGCTCCGCCCCCCTGACGAGCATCAC
pGEX_kan	GGGGCGGAGCCTATGGAAAACCGTCTCCGGGAGCTGCATGTGTCAGAGG
prokan_f	TGTAACATCAGAGATTTTGAGACACGGGCC
pUC19_B0015 Cloning
Primer	DNA sequence (5'->3')
B0015for	GGGCCTCGTGATACGCCTATTCCAGGCATCAAATAAAACGAAAGG
B0015rev	AATAAACAAATAGGGGTTCCGCGTATAAACGCAGAAAGGCCCACCCGAA
Vf_B0015	CTGCGTTTATACGCGGAACCCCTATTTGTTTATTTTTCTAAATACATTC
pUC19_B0015	CGTTTTATTTGATGCCTGGAATAGGCGTATCACGAGGCCCTTTCGTCTC
AmpPro	CAGGGTTATTGTCTCATGAGCGGATA
pGFP Cloning
Primer	DNA sequence (5'->3')
GFP19for	TTTCACACAGGAAACAGCTATGGTGAGCAAGGGCGAGGAGCTG
GFP_B15rev	ATTTGATGCCTGGTTACTTGTACAGCTCGTCCATGCCGAGAGT
B15-GFPfor	GGACGAGCTGTACAAGTAACCAGGCATCAAATAAAACGAAAGG
19GFPrev	GCCCTTGCTCACCATAGCTGTTTCCTGTGTGAAATTGTTATCC
GFP_f	ACCTGAGCACCCAGTCCAAGCTGAG
GFP_r	CTTGTGGCCGTTTACGTCGCCGTCC
pUC19-2for	CCGCTCGCCGCAGCCGAACGACCGAGCGC

### Sheet: Supplementary Table 3
Supplementary Table 3. Oligonucleotides used for chromosomal modifications. Underlined nucleotides indicate gRNA spacer sequence. Underlined, bold, and italyc nucleotides indicate complementary gRNA spacer sequence.
SS9::cscBKA
Primer	DNA sequence (5'->3')	Finality
P2_SS9	TCTGGCGCAGTTGATATGTAGTTTTAGAGCTAGAAATAGCAAGTTAAAATAAGG	gRNA cloning with plasmid circularization
P1_SS9	TACATATCAACTGCGCCAGAACTAGTATTATACCTAGGACTGAGCTAGCTGTCAA
CscB_f	ATCAATAATCAACGCGATATAATAAACCTGGAATGACGACAATGTCCTGGAAATCAGCG	Donor assembly in vivo in E. coli
CscA_r	GACTGAGCCTTTCGTTTTATTTGATGCCTGGGTGACGCGGATCCCTTGCCCGCTGTTGA
SS9_r	GCTGATTTCCAGGACATTGTCGTCATTCCAGGTTTATTATATCGCGTTGATTATTGAT
TB0015_f	TCAACAGCGGGCAAGGGATCCGCGTCACCCAGGCATCAAATAAAACGAAAGGCTCAGTC
SS9_LF1_f	CCTGAGCTTGATCCTACACATACTT
CscBTerm	CCTCATTCATGTTCTGGTACAGTCGCTC
CscA_f	GGAGTGGCTGTGCTGCAACATGGAG
SS9_RF1_r	GATGACGTAATTAAGCATTGATAATTGAG
SS9Left1	GGTCTGTATGACAACAAGTGGGTGCTTCACTCAACG	Donor amplification
SS9Right1	AGTTCTGCCAGCTTCTGCTGGGTTTCTTTATCCTGC
FE1	ACCCGCCACAGTAGTTCCTTCTCACC	Confirmation of insertion
B0015_f2	CTCTACTAGAGTCACACTGGCTCACCTTC
FD1	CCGACGTCCATCCAGCCCACATCGTCC
CscBTerm	CCTCATTCATGTTCTGGTACAGTCGCTC
galK::ampR
Primer	DNA sequence (5'->3')	Finality
P2_galK2	CAAGGCGACCTGAAACGTATGTTTTAGAGCTAGAAATAGCAAGTT	gRNA cloning with plasmid circularization
P1_galK2	ATACGTTTCAGGTCGCCTTGACTAGTATTATACCTAGGACTGAGCTAG
mx_galK	GAGGGTATTCTGGGCCTCCATGTCGCTGGTTAACGCCCTGACTTGGCG	Donor assembly in vivo in S. cereviseae
Amp_galK_R	GATCAAAGGATCTTCTGCCGTACAGCAAGCTGTCGCAGAACAATATGA
galK_amp	ACAGCTTGCTGTACGGCAGAAGATCCTTTGATCTTTTCTACGGGGTC
galK_J23_R	TGCAACTGCGTAACAACAGTTGACAGCTAGCTCAGTCCTAGG
J23_galK_F	GACTGAGCTAGCTGTCAACTGTTGTTACGCAGTTGCAGATGTTTC
galK_2mic	TATAAAAATAGGCGTATCACGAGGTGACCGCAGAACAGGCAGCAGAGCG
2Mic_f	CCTCGTGATACGCCTATTTTTATAGGTTAATGTC
2micMX	CATCCAGTGTCGAAAACGAGCTCTCCACATTTCCCCGAAAAGTGCCACC
tMX_2m	GCACTTTTCGGGGAAATGTGGAGAGCTCGTTTTCGACACTGGATGGCGG
MXProUni	GACATGGAGGCCCAGAATACCCTCCTTGACAGTCTT
galK_left_f	GCTGGTTAACGCCCTGACTTGGCGAAAGCG	Donor amplification
Right_rev	TGACCGCAGAACAGGCAGCAGAGCGTTTGC
galM_f	CCATCATCTGAACTCAGGGCAAACAGCACC	Confirmation of insertion
galT_rev	CCGCCACCGTACGTAAATTTATGGTTGG
AmpMet	AATAAGGGCGACACGGAAATGTTGAATACTCATA
AmpT_f	GAGCGTCAGACCCCGTAGAAAAGATCAAAGGATC
lacZ::ampR
Primer	DNA sequence (5'->3')	Finality
P2_lacZ	ATCAGCGGGCGCGTCTCTCCGTTTTAGAGCTAGAAATAGCAAGTT	gRNA cloning with bimolecular complementation
P1_lacZ	GGAGAGACGCGCCCGCTGATACTAGTATTATACCTAGGACTGAGCTAGC
P3	GGTTACTGCGCTGTACCAAATGCGG
P4	CCTTAACGCTATGGAACTCGCCGCC
mx_lacZ	GAGGGTATTCTGGGCCTCCATGTCGCTCTCCGGCTGCGGTAGTTCAGG	Donor assembly in vivo in S. cereviseae
Amp_lacZ_R	GATCAAAGGATCTTCTCAGTATCCCCGTTTACAGGGCGGCTTCGTCTG
lacZ_amp_f	TGTAAACGGGGATACTGAGAAGATCCTTTGATCTTTTCTACGGGGTC
lacZ_J23_R	GTAATCACCCGAGTGTGATTTGACAGCTAGCTCAGTCCTAGG
J23_lacZ_F	GACTGAGCTAGCTGTCAAATCACACTCGGGTGATTACGATCGCGC
lacZ_2mic	TATAAAAATAGGCGTATCACGAGGCGCTGATTGAAGCAGAAGCCTGCG
Donor assembly in vivo in S. cereviseae	GCTCTCCGGCTGCGGTAGTTCAGGCAGTTC	Donor amplification
donor_lacZ_r	CGCTGATTGAAGCAGAAGCCTGCGATGTCG
AmpMet	AATAAGGGCGACACGGAAATGTTGAATACTCATA	Confirmation of insertion
AmpT_f	GAGCGTCAGACCCCGTAGAAAAGATCAAAGGATC
LacZ_F	TGACCATGCGGTCGCGTTCGGTTGC
LacZ_R	GAAATCCCGAATCTCTATCGTGCGG
galK::gfp
Primer	DNA sequence (5'->3')	Finality
P2_galK2	CAAGGCGACCTGAAACGTATGTTTTAGAGCTAGAAATAGCAAGTT	gRNA cloning with plasmid circularization
P1_galK2	ATACGTTTCAGGTCGCCTTGACTAGTATTATACCTAGGACTGAGCTAG
termAmp_GFP_f	ATATGAGTAAACTTGGTCTGACAGTTACTTGTACAGCTCGTCCATGCCGAGAGT	Donor assembly in vivo in S. cereviseae
RBS_J23_R	TACCTCCTTAATTTGATTTCTCTAGTAGCTAGCATTATACCTAGGACTGAGC
RBS_GFP_F	GAGAAATCAAATTAAGGAGGTAAGATAATGGTGAGCAAGGGCGAGGAGCTG
AmpTerm_R	CTGTCAGACCAAGTTTACTCATATATACTTTAGATTG
mx_galK	GAGGGTATTCTGGGCCTCCATGTCGCTGGTTAACGCCCTGACTTGGCG
galK_2mic	TATAAAAATAGGCGTATCACGAGGTGACCGCAGAACAGGCAGCAGAGCG
2Mic_f	CCTCGTGATACGCCTATTTTTATAGGTTAATGTC
2micMX	CATCCAGTGTCGAAAACGAGCTCTCCACATTTCCCCGAAAAGTGCCACC
tMX_2m	GCACTTTTCGGGGAAATGTGGAGAGCTCGTTTTCGACACTGGATGGCGG
MXProUni	GACATGGAGGCCCAGAATACCCTCCTTGACAGTCTT
lacZ_left_f	GCTCTCCGGCTGCGGTAGTTCAGGCAGTTC	Donor amplification
donor_lacZ_r	CGCTGATTGAAGCAGAAGCCTGCGATGTCG
GFP_f	ACCTGAGCACCCAGTCCAAGCTGAG	Confirmation of insertion
GFP_r	CTTGTGGCCGTTTACGTCGCCGTCC
LacZ_F	TGACCATGCGGTCGCGTTCGGTTGC
LacZ_R	GAAATCCCGAATCTCTATCGTGCGG
lacZ::gfp
Primer	DNA sequence (5'->3')	Finality
P2_lacZ	ATCAGCGGGCGCGTCTCTCCGTTTTAGAGCTAGAAATAGCAAGTT	gRNA cloning with bimolecular complementation
P1_lacZ	GGAGAGACGCGCCCGCTGATACTAGTATTATACCTAGGACTGAGCTAGC
P3	GGTTACTGCGCTGTACCAAATGCGG
P4	CCTTAACGCTATGGAACTCGCCGCC
termAmp_GFP_f	ATATGAGTAAACTTGGTCTGACAGTTACTTGTACAGCTCGTCCATGCCGAGAGT	Donor assembly in vivo in S. cereviseae
RBS_J23_R	TACCTCCTTAATTTGATTTCTCTAGTAGCTAGCATTATACCTAGGACTGAGC
RBS_GFP_F	GAGAAATCAAATTAAGGAGGTAAGATAATGGTGAGCAAGGGCGAGGAGCTG
AmpTerm_R	CTGTCAGACCAAGTTTACTCATATATACTTTAGATTG
mx_lacZ	GAGGGTATTCTGGGCCTCCATGTCGCTCTCCGGCTGCGGTAGTTCAGG
lacZ_2mic	TATAAAAATAGGCGTATCACGAGGCGCTGATTGAAGCAGAAGCCTGCG
lacZ_amp_f	TGTAAACGGGGATACTGAGAAGATCCTTTGATCTTTTCTACGGGGTC
2Mic_f	CCTCGTGATACGCCTATTTTTATAGGTTAATGTC
2micMX	CATCCAGTGTCGAAAACGAGCTCTCCACATTTCCCCGAAAAGTGCCACC
tMX_2m	GCACTTTTCGGGGAAATGTGGAGAGCTCGTTTTCGACACTGGATGGCGG
MXProUni	GACATGGAGGCCCAGAATACCCTCCTTGACAGTCTT
lacZ_left_f	GCTCTCCGGCTGCGGTAGTTCAGGCAGTTC	Donor amplification
donor_lacZ_r	CGCTGATTGAAGCAGAAGCCTGCGATGTCG
GFP_f	ACCTGAGCACCCAGTCCAAGCTGAG	Confirmation of insertion
GFP_r	CTTGTGGCCGTTTACGTCGCCGTCC
LacZ_F	TGACCATGCGGTCGCGTTCGGTTGC
LacZ_R	GAAATCCCGAATCTCTATCGTGCGG
nudJ (G151V)
Primer	DNA sequence (5'->3')	Finality
P2_nudJ	TTTTAACTGGCCTTTTACAAGTTTTAGAGCTAGAAATAGCAAGTT	gRNA cloning with bimolecular complementation
P1_nudJ	TTGTAAAAGGCCAGTTAAAAACTAGTATTATACCTAGGACTGAGCTAGC
P3	GGTTACTGCGCTGTACCAAATGCGG
P4	CCTTAACGCTATGGAACTCGCCGCC
mx_nudJ	GAGGGTATTCTGGGCCTCCATGTCATCTTCGGCGGCAAATTCGAGGAAG	Donor assembly in vivo in S. cereviseae
nudJ_R	TGGCCTTTTACAAAAGTTGTCATCTAGAAGGCTGCGTGATAGAATACGC
nudJ_F	TATTCTATCACGCAGCCTTCTAGATGACAACTTTTGTAAAAGGCCAG
mic_nudJ_R	TATAAAAATAGGCGTATCACGAGGTAGTCGTTGAAGAGACGATTAATGG
2Mic_f	CCTCGTGATACGCCTATTTTTATAGGTTAATGTC
2micMX	CATCCAGTGTCGAAAACGAGCTCTCCACATTTCCCCGAAAAGTGCCACC
tMX_2m	GCACTTTTCGGGGAAATGTGGAGAGCTCGTTTTCGACACTGGATGGCGG
MXProUni	GACATGGAGGCCCAGAATACCCTCCTTGACAGTCTT
Donor_nudJ_F	CTTCGGCGGCAAATTCGAGGAAGGC	Donor amplification
donor_nudJ_R	TGAAGAGACGATTAATGGTAAAGCG
XbaI_SNP_nudJ	AACTTCAAGGCGGCGTATTCTATCACG	Confirmation of mutation
nudJ_XbaI	AACGCCGTTTTTGCGTTTCCTCTAGACCATTGAGCTTGAGCAAATATGC
nudJ_seq_F	CCCTGTTGTTGCAACAGCCAGG	Sequencing
nudJ_seq_R	ACAGCGATATCGACTGCTGCCG
purB (L115G)
Primer	DNA sequence (5'->3')	Finality
P2_purB	ATTGATATCTTCCGAAGTACGTTTTAGAGCTAGAAATAGCAAGTT	gRNA cloning with plasmid circularization
P1_purB	GTACTTCGGAAGATATCAATACTAGTATTATACCTAGGACTGAGCTAGC
purb_R	TGTACTTCGGAAGATATCAATAACCTCTCC	Donor assembly in vivo in S. cereviseae
purB_F	GGTTATTGATATCTTCCGAAGTACAGACAAAGTGG
purB_2mic	CTATAAAAATAGGCGTATCACGAGGTGGAATTATCCTCACTGACCGCCG
donor_purB_F	ACGAACTCTTCGCTGAACTGATGCC
Donor_purb_R	TTATCCTCACTGACCGCCGTTTCCC
2purB_F2	GGTTATTGATATCTTCCGAAGTACATGCAAAGTGG
2Mic_f	CCTCGTGATACGCCTATTTTTATAGGTTAATGTC
2micMX	CATCCAGTGTCGAAAACGAGCTCTCCACATTTCCCCGAAAAGTGCCACC
tMX_2m	GCACTTTTCGGGGAAATGTGGAGAGCTCGTTTTCGACACTGGATGGCGG
MXProUni	GACATGGAGGCCCAGAATACCCTCCTTGACAGTCTT
EcoRI_purb	TGGCCGCGCACGCAGCGATCAAGGGAATTCCTGCTTTTGCTGCCGACGC	Confirmation of cloning and sequecing
purB_seq_F	ATGCCATCAATCAGTTGACGCC
purB_seq_R	GCAATCGTCGCCAGTTTCAGCG
cscA::sucP
Primer	DNA sequence (5'->3')	Finality
P2_cscA1	GGCCCCCAGTGTTCGCTCATGTTTTAGAGCTAGAAATAGCAAGTTAAAATAAGG	gRNA cloning with bimolecular complementation
P1_cscA1	ATGAGCGAACACTGGGGGCCACTAGTATTATACCTAGGACTGAGCTAGCTGTCAA
P3	GGTTACTGCGCTGTACCAAATGCGG
P4	CCTTAACGCTATGGAACTCGCCGCC
SS9L_MX	GGAGGGTATTCTGGGCCTCCATGTCGGTCTGTATGACAACAAGTGGGTG	Donor assembly in vivo in S. cereviseae
SS9R_2M	CCTATAAAAATAGGCGTATCACGAGGAGTTCTGCCAGCTTCTGCTGGGT
sucP_rev	CCTGGTTAAGCAAATTTGGTGAATTGTTATTTTTCATTTTCTCCTCTTT
SucP_fw	AAAGAGGAGAAAATGAAAAATAAGGATTCACCAAATTTGCTTAACCAGG
2Mic_f	CCTCGTGATACGCCTATTTTTATAGGTTAATGTC
2micMX	CATCCAGTGTCGAAAACGAGCTCTCCACATTTCCCCGAAAAGTGCCACC
tMX_2m	GCACTTTTCGGGGAAATGTGGAGAGCTCGTTTTCGACACTGGATGGCGG
MXProUni	GACATGGAGGCCCAGAATACCCTCCTTGACAGTCTT
SucP_r	CGTGCCATCACCTAAACGATCCGC
CscK_f2	CTACGACCGCATCCCCTAAAACCCATAC
csc_F6	CCCGACCTATAAACCCACTTGTT	Donor amplification
SS9Right1	AGTTCTGCCAGCTTCTGCTGGGTTTCTTTATCCTGC
SucP_r	CGTGCCATCACCTAAACGATCCGC	Confirmation of insertion
csc_F6	CCCGACCTATAAACCCACTTGTT
cscA::PJsucP
Primer	DNA sequence (5'->3')	Finality
P2_cscA1	GGCCCCCAGTGTTCGCTCATGTTTTAGAGCTAGAAATAGCAAGTTAAAATAAGG	gRNA cloning with bimolecular complementation
P1_cscA1	ATGAGCGAACACTGGGGGCCACTAGTATTATACCTAGGACTGAGCTAGCTGTCAA
P3	GGTTACTGCGCTGTACCAAATGCGG
P4	CCTTAACGCTATGGAACTCGCCGCC
J23_f	TTCACCAAATTTGCTTAACCAGGTTGACAGCTAGCTCAGTCCTAGGTATAATGCTAG	Donor assembly in vivo in S. cereviseae
SS9R_2M	CCTATAAAAATAGGCGTATCACGAGGAGTTCTGCCAGCTTCTGCTGGGT
CscK_r	ATACCTAGGACTGAGCTAGCTGTCAACCTGGTTAAGCAAATTTGGTGAATTGTTAAC
SS9L_MX	GGAGGGTATTCTGGGCCTCCATGTCGGTCTGTATGACAACAAGTGGGTG
2Mic_f	CCTCGTGATACGCCTATTTTTATAGGTTAATGTC
2micMX	CATCCAGTGTCGAAAACGAGCTCTCCACATTTCCCCGAAAAGTGCCACC
tMX_2m	GCACTTTTCGGGGAAATGTGGAGAGCTCGTTTTCGACACTGGATGGCGG
MXProUni	GACATGGAGGCCCAGAATACCCTCCTTGACAGTCTT
SucP_r	CGTGCCATCACCTAAACGATCCGC
CscK_f2	CTACGACCGCATCCCCTAAAACCCATAC
csc_F6	CCCGACCTATAAACCCACTTGTT	Donor amplification
SS9Right1	AGTTCTGCCAGCTTCTGCTGGGTTTCTTTATCCTGC
SucP_r	CGTGCCATCACCTAAACGATCCGC	Confirmation of insertion
csc_F6	CCCGACCTATAAACCCACTTGTT
Δ40.4 kb
Primer	DNA sequence (5'->3')	Finality
P2_FliA	TCACGAAGCATTGCGCCTGCGTTTTAGAGCTAGAAATAGCAAGTT	gRNA cloning with bimolecular complementation
P1_FliA	GCAGGCGCAATGCTTCGTGAACTAGTATTATACCTAGGACTGAGCTAGC
P3	GGTTACTGCGCTGTACCAAATGCGG
P4	CCTTAACGCTATGGAACTCGCCGCC
Flage_left_F	AAAGGATATGATTTATCATCGCGTAGC	Donor amplification
Flage_right_R	CGTTACCGCAAAGAAATTAACATAGGGC
flagel_seq_F	ATCTCCAGAAATAGGGATAACGC	Confirmation of deletion and sequencing
flagel_seq_R	TTGAACAGTCATAGTGTATTCC
ΔfliA
Primer	DNA sequence (5'->3')	Finality
P2_FliA	TCACGAAGCATTGCGCCTGCGTTTTAGAGCTAGAAATAGCAAGTT	gRNA cloning with bimolecular complementation
P1_FliA	GCAGGCGCAATGCTTCGTGAACTAGTATTATACCTAGGACTGAGCTAGC
P3	GGTTACTGCGCTGTACCAAATGCGG
P4	CCTTAACGCTATGGAACTCGCCGCC
mx_fliA	GGAGGGTATTCTGGGCCTCCATGTCTCCGGCAACGTTTCGATGGCTTC	Donor assembly in vivo in S. cereviseae
FliA_R	TATACCGCTGAAGGTGTAAGCTGGATGAACTTCGCAGCCGTGACTG
FliA_F	CACGGCTGCGAAGTTCATCCAGCTTACACCTTCAGCGGTATAGAGTG
mic_fliA	CTATAAAAATAGGCGTATCACGAGGCGCTGCGCTTATCAGGCCTACAAG
2Mic_f	CCTCGTGATACGCCTATTTTTATAGGTTAATGTC
2micMX	CATCCAGTGTCGAAAACGAGCTCTCCACATTTCCCCGAAAAGTGCCACC
tMX_2m	GCACTTTTCGGGGAAATGTGGAGAGCTCGTTTTCGACACTGGATGGCGG
MXProUni	GACATGGAGGCCCAGAATACCCTCCTTGACAGTCTT
Donor_FliA_F	TCCGGCAACGTTTCGATGGCTTCCATCACC	Donor amplification
Donor_FliA_R	CTGCGCTTATCAGGCCTACAAGTTGAATTGC
Del_fliA_F	TAAACGTTCCGCTACCTCAGTTTCC	Confirmation of deletion
Check_FliA_R	ATTAACTGAGACTGACGGCAACGCC
galK::cscBKA
Primer	DNA sequence (5'->3')	Finality
P2_galK2	CAAGGCGACCTGAAACGTATGTTTTAGAGCTAGAAATAGCAAGTT	gRNA cloning with plasmid circularization
P1_galK2	ATACGTTTCAGGTCGCCTTGACTAGTATTATACCTAGGACTGAGCTAG
mx_galK	GAGGGTATTCTGGGCCTCCATGTCGCTGGTTAACGCCCTGACTTGGCG	Donor assembly in vivo in S. cereviseae
AmpTerm_R	CTGTCAGACCAAGTTTACTCATATATACTTTAGATTG
cscB_galK_F	TTCCAGGACATTGTCGTCATTCCTGTTGTTACGCAGTTGCAGATGTTTC
galK_2mic	TATAAAAATAGGCGTATCACGAGGTGACCGCAGAACAGGCAGCAGAGCG
term_cscA_F	TATATGAGTAAACTTGGTCTGACAGGTGACGCGGATCCCTTGCCCGCTGTTG
galK_cscB_R	TGCGTAACAACAGGAATGACGACAATGTCCTGGAAATCAGCG
2Mic_f	CCTCGTGATACGCCTATTTTTATAGGTTAATGTC
2micMX	CATCCAGTGTCGAAAACGAGCTCTCCACATTTCCCCGAAAAGTGCCACC
tMX_2m	GCACTTTTCGGGGAAATGTGGAGAGCTCGTTTTCGACACTGGATGGCGG
MXProUni	GACATGGAGGCCCAGAATACCCTCCTTGACAGTCTT
CscBTerm	CCTCATTCATGTTCTGGTACAGTCGCTC
right_R	ATTTGATTGGTGAACACACCGAC
galK_amp	ACAGCTTGCTGTACGGCAGAAGATCCTTTGATCTTTTCTACGGGGTC
CscA_f	GGAGTGGCTGTGCTGCAACATGGAG
galK_left_f	GCTGGTTAACGCCCTGACTTGGCGAAAGCG	Donor amplification
Right_rev	TGACCGCAGAACAGGCAGCAGAGCGTTTGC
CscBTerm	CCTCATTCATGTTCTGGTACAGTCGCTC	Confirmation of insertion
CscA_f	GGAGTGGCTGTGCTGCAACATGGAG
galM_f	CCATCATCTGAACTCAGGGCAAACAGCACC
galT_rev	CCGCCACCGTACGTAAATTTATGGTTGG
lacZ::sucP
Primer	DNA sequence (5'->3')	Finality
P2_lacZ	ATCAGCGGGCGCGTCTCTCCGTTTTAGAGCTAGAAATAGCAAGTT	gRNA cloning with bimolecular complementation
P1_lacZ	GGAGAGACGCGCCCGCTGATACTAGTATTATACCTAGGACTGAGCTAGC
P3	GGTTACTGCGCTGTACCAAATGCGG
P4	CCTTAACGCTATGGAACTCGCCGCC
mx_lacZ	GAGGGTATTCTGGGCCTCCATGTCGCTCTCCGGCTGCGGTAGTTCAGG	Donor assembly in vivo in S. cereviseae
AmpTerm_R	CTGTCAGACCAAGTTTACTCATATATACTTTAGATTG
J23_lacZ_F	GACTGAGCTAGCTGTCAAATCACACTCGGGTGATTACGATCGCGC
lacZ_2mic	TATAAAAATAGGCGTATCACGAGGCGCTGATTGAAGCAGAAGCCTGCG
galK_sucP_F	TATGAGTAAACTTGGTCTGACAGTTACGCTACCACAGGCGGGTTGGCG
galK_J23_R	TGCAACTGCGTAACAACAGTTGACAGCTAGCTCAGTCCTAGG
2Mic_f	CCTCGTGATACGCCTATTTTTATAGGTTAATGTC
2micMX	CATCCAGTGTCGAAAACGAGCTCTCCACATTTCCCCGAAAAGTGCCACC
tMX_2m	GCACTTTTCGGGGAAATGTGGAGAGCTCGTTTTCGACACTGGATGGCGG
MXProUni	GACATGGAGGCCCAGAATACCCTCCTTGACAGTCTT
lacZ_amp_f	TGTAAACGGGGATACTGAGAAGATCCTTTGATCTTTTCTACGGGGTC
sucP_R2	TGGAATGGGAGGATAGCGCAGGCG
SucP_r	CGTGCCATCACCTAAACGATCCGC
donor_lacZ_r	CGCTGATTGAAGCAGAAGCCTGCGATGTCG
lacZ_left_f	GCTCTCCGGCTGCGGTAGTTCAGGCAGTTC	Donor amplification
donor_lacZ_r	CGCTGATTGAAGCAGAAGCCTGCGATGTCG
sucP_R2	TGGAATGGGAGGATAGCGCAGGCG	Confirmation of insertion
SucP_r	CGTGCCATCACCTAAACGATCCGC
LacZ_F	TGACCATGCGGTCGCGTTCGGTTGC
LacZ_R	GAAATCCCGAATCTCTATCGTGCGG
lacZ::phaCAB
Primer	DNA sequence (5'->3')	Finality
P2_lacZ	ATCAGCGGGCGCGTCTCTCCGTTTTAGAGCTAGAAATAGCAAGTT	gRNA cloning with bimolecular complementation
P1_lacZ	GGAGAGACGCGCCCGCTGATACTAGTATTATACCTAGGACTGAGCTAGC
P3	GGTTACTGCGCTGTACCAAATGCGG
P4	CCTTAACGCTATGGAACTCGCCGCC
mx_lacZ	GAGGGTATTCTGGGCCTCCATGTCGCTCTCCGGCTGCGGTAGTTCAGG	Donor assembly in vivo in S. cereviseae
AmpTerm_R	CTGTCAGACCAAGTTTACTCATATATACTTTAGATTG
lacZ_2mic	TATAAAAATAGGCGTATCACGAGGCGCTGATTGAAGCAGAAGCCTGCG
phaC_RBS_F	TTTGCCGGTCGCCATTATCTTACCTCCTTAATTTGATTTCTCTAGTAGC
term_phaB_F	AACTTGGTCTGACAGTCAGCCCATATGCAGGCCGCCGTTGAGCG
RBS_phaC_R	AAGGAGGTAAGATAATGGCGACCGGCAAAGGCGCGGCAGCTTCCACG
2Mic_f	CCTCGTGATACGCCTATTTTTATAGGTTAATGTC
2micMX	CATCCAGTGTCGAAAACGAGCTCTCCACATTTCCCCGAAAAGTGCCACC
tMX_2m	GCACTTTTCGGGGAAATGTGGAGAGCTCGTTTTCGACACTGGATGGCGG
MXProUni	GACATGGAGGCCCAGAATACCCTCCTTGACAGTCTT
lacZ_amp_f	TGTAAACGGGGATACTGAGAAGATCCTTTGATCTTTTCTACGGGGTC
phaB_rev	TCGGAGGAGTCCGGTTTCTCGACCGG
phaC_fwd	ACCTTGAATGGTTGGGACTTGCCTTCC
donor_lacZ_r	CGCTGATTGAAGCAGAAGCCTGCGATGTCG
lacZ_left_f	GCTCTCCGGCTGCGGTAGTTCAGGCAGTTC	Donor amplification
donor_lacZ_r	CGCTGATTGAAGCAGAAGCCTGCGATGTCG
phaB_rev	TCGGAGGAGTCCGGTTTCTCGACCGG	Confirmation of insertion
phaC_fwd	ACCTTGAATGGTTGGGACTTGCCTTCC
LacZ_F	TGACCATGCGGTCGCGTTCGGTTGC
LacZ_R	GAAATCCCGAATCTCTATCGTGCGG
ΔpcnB (81)
Primer	DNA sequence (5'->3')	Finality
P2_pcnB	GCTGATGCGCATACCCAATTGTTTTAGAGCTAGAAATAGCAAGTT	gRNA cloning with bimolecular complementation
P1_pcnB	AATTGGGTATGCGCATCAGCACTAGTATTATACCTAGGACTGAGCTAGC
P3	GGTTACTGCGCTGTACCAAATGCGG
P4	CCTTAACGCTATGGAACTCGCCGCC
Donor_pcnB_F	AAGCCTGGCTGGTTGGCGGCGGCGTGCG	Donor amplification
donor_pcnB_R	ACGTCGTTCATCGCCAGCGCGAAAGCG
pcnB_F	CCGCGATTTCACTATCAACAGCC	Confirmation of deletion
pcnB_R	TAGGTTTCGTAACCGTAGCCCGC
ΔgalK (32 bp)
Primer	DNA sequence (5'->3')	Finality
oligo_gRNA_galK	AGGTATAATACTAGTCAAGGCGACCTGAAACGTATGTTTTAGAGCTAGAA	gRNA cloning with oligo		CAAGGCGACCTGAAACGTAT
pE	GTCAGGGGGGCGGAGCCTATGGAAATTGACAGCTAGCTCAGTCCTAGGTATAATACTAGT
gE	ACTTTTTCAAGTTGATAACGGACTAGCCTTATTTTAACTTGCTATTTCTAGCTCTAAAAC
GalK_L	AGTGTCAATTTGCGGCACGGTGATTTCGAAATCATCGCGCATAGAGGCATGAGACTCCGC	Donor amplification
GalK_R	GGACCCAATCGTGGCGAAACGCGTGCGTCATATCCTGACTGAAAACGCCCGCACCGTTGA
Oligo central galK	GGCATGAGACTCCGCCATCAACTCGGCTGGCAGCTTCAACGGTGCGGGCG
ChecK_GalK_F	CATGCGTACGCCACCTTTGTCGC	Confirmation of deletion
ChecK_GalK_R	AGCCAGCTCTGCGCGATGTCACC
ΔCA (12 kb)
Primer	DNA sequence (5'->3')	Finality
C-gRNA1-wcaM	AGGTATAATACTAGTATCAACTGGGGCATCGGCATGTTTTAGAGCTAGAA	gRNA cloning with oligo
pE	GTCAGGGGGGCGGAGCCTATGGAAATTGACAGCTAGCTCAGTCCTAGGTATAATACTAGT
gE	ACTTTTTCAAGTTGATAACGGACTAGCCTTATTTTAACTTGCTATTTCTAGCTCTAAAAC
L-galF	CATCCGGTCAGATTTTCATTATTCGCTTAACAGCTTCTCAATACCTTTACGGAACTTCGC	Donor amplification
Mid-colonic	GGAACTTCGCCCCTTCTTTCAGGTTGCGTAAACTCCGGCGAGTAGTTAATGCCGTAGACC
R-wcaI	CTATTTTCTCGCTGAGAAGCGTACCGGAGTACCCGGATTATGAAAATACTGGTCTACGGC
Check_galF_F	TACTTTTGCTGCGAATTTTCACTGCCG	Confirmation of deletion and sequencing
Check_wcaI_R	GTGATAATGTTCATGCTAACAGCCGCG
dnaK
Primer	DNA sequence (5'->3')	Finality
C-gRNA2-dnaK	AGGTATAATACTAGTGCTGTGCTTGGTCGGGATAGGTTTTAGAGCTAGAA	gRNA cloning with oligo
pE	GTCAGGGGGGCGGAGCCTATGGAAATTGACAGCTAGCTCAGTCCTAGGTATAATACTAGT
gE	ACTTTTTCAAGTTGATAACGGACTAGCCTTATTTTAACTTGCTATTTCTAGCTCTAAAAC
L2-dnaK	CTGCTGGACGTTACCCCGCTGTCTCTGGGTATCGAAACCATGGGCGGTGTGATGACGACG	Donor amplification
Mid2-dnaK	GTGATGACGACGCTGATCGCGAAAAACACAAATATCCCGACCAAGCACAGCCAGGTGTTC
R2-dnaK	CCTGCAGCACATGGATGGTTACCGCAGACTGGTTGTCTTCAGCTGTAGAGAACACCTGGC
DnaK2_PvuII_F	ACGAAGCTGTAGCAATCGGTGCAGCTGTTCAGGGTGGTGTTCTGACTGG	Confirmation of mutation
DnaK2_seq_R	GACCCAGAGATTTGTTATCAGCCGC
DnaK2_seq_F	CCGGACGAAGCTGTAGCAATCGG	Sequencing
DnaK2_seq_R	GACCCAGAGATTTGTTATCAGCCGC
ΔflhDC
Primer	DNA sequence (5'->3')	Finality
C-gRNA1-FlhC	AGGTATAATACTAGTCTGTTCAAGGTATAAACGGTGTTTTAGAGCTAGAA	gRNA cloning with oligo
pE	GTCAGGGGGGCGGAGCCTATGGAAATTGACAGCTAGCTCAGTCCTAGGTATAATACTAGT
gE	ACTTTTTCAAGTTGATAACGGACTAGCCTTATTTTAACTTGCTATTTCTAGCTCTAAAAC
L-FlhC	ATTGGGGCAAAAAAAAGCAGCGGTACGTCGTTACCGCTGCTGGAATGTTGCGCCTCACCG	Donor amplification
mid-FlhCD	CGCCTCACCGTATCAGTTAAACAGCCTGTATGTCATAAATGTGTTTCAGCAACTCGGAGG
R-FlhD	GAAACCGCATAAAAATAAAGTTGGTTATTCTGGGTGGGAATAATGCATACCTCCGAGTTG
Check_FlhCD_F	GACAGGATGTTCAGTCGTCAGGCG	Confirmation of deletion
Check_FlhCD_R	GGCTTCCCGGCGACATCACGGGG
ΔhflK
Primer	DNA sequence (5'->3')	Finality
C-gRNA1-hflK	AGGTATAATACTAGTGGCGGTGGCAGTTCATCGCAGTTTTAGAGCTAGAA	gRNA cloning with oligo
pE	GTCAGGGGGGCGGAGCCTATGGAAATTGACAGCTAGCTCAGTCCTAGGTATAATACTAGT
gE	ACTTTTTCAAGTTGATAACGGACTAGCCTTATTTTAACTTGCTATTTCTAGCTCTAAAAC
L-hflK	AAAGACAACAGGGATCACCGCATAACAAATATGGAGCACAAACATGGCGTGGAATCAGCC	Donor amplification
Mid-hflK	GGAATCAGCCCGGTAATAACGGACAAGACCCGATATTATGGACCAACGCCGCGCCAACGC
R-hflK	ACTGACTTACGCATCGTTATTCCCCCTGACGCTGGTAGTCGTTACGCTGCGCGTTGGCGC
Check_hflK_F	GCGTGGAGTCATATCCTCTGGCG	Confirmation of deletion
Check_hflK_R	CTACCAGCACGATGATGATAATCGCG
zwf
Primer	DNA sequence (5'->3')	Finality
C-gRNA1-zwf	AGGTATAATACTAGTTGAATAGCTCAGATCCAGCTGTTTTAGAGCTAGAA	gRNA cloning with oligo
pE	GTCAGGGGGGCGGAGCCTATGGAAATTGACAGCTAGCTCAGTCCTAGGTATAATACTAGT
gE	ACTTTTTCAAGTTGATAACGGACTAGCCTTATTTTAACTTGCTATTTCTAGCTCTAAAAC
L-zwf	CTATCCGTCTGCAACCTGATGAAGGCGTGGATATCCAGGTACTGAATAAAGTTCCTGGCC	Donor amplification
Mid-zwf	GTTCCTGGCCTTGACCACAAACATAACCTGCAGATCACAAAGCTGGAGCTGAGCTATTC
R-zwf	CAAACGTTCATAGGCATCCGCCAGATGCGTCTGATTAAAGGTTTCTGAATAGCTCAGCTC
zwf_PstI_F	TACCTGCGTACTGGTAAACGTCTGCAGACCAAATGTTCTGAAGTCGTGG	Confirmation of mutation
zwf_seq_R	GCCTGAATACCACGCATGGTTTCC
Zwf_seq_F	GAATCGTGGCAGGATCTGCCGC	Sequencing
zwf_seq_R	GCCTGAATACCACGCATGGTTTCC

### Sheet: Supplementary Table 4
Supplementary Table 4. Plasmids used in this study.
Plasmid	Used for / characteristics	Source
pTargeF	Plasmid used for cloning pTargeg_Amp and MV-Spec. Spectinomycin resistance marker.	Jiang et al. (2015)
pTarget_Amp	Plasmid used for generation of plasmids for gRNA expression; Marker for resistance to Spectinomycin and Ampicillin.	This study
pUC19	Used for cloning pUC19_B0015 and MV-Amp. Ampicillin resistance marker.	Norrander et al. (1983)
pUC19_B0015	It has an IPTG-inducible promoter and the B0015 terminator. Used to host the mEGFP sequence. Marker for Ampicillin resistance.	This study
pUC57_sucP	Commercially synthesized plasmid with the coding sequence for the Bifidobacterium adolescentis sucP gene (codon optimized for E. coli). Under the action of the J23119 promoter and B0015 terminator, this construct was flanked by two 400bp regions of the SS9 genomic region. Ampicillin resistance marker.	This study
pUC57_cscBKA	Cloned from pUC57_sucP, with cscBKA operon in place of the sucP gene. Ampicillin resistance marker.	This study
MV-Kan	Cloned from pUC57, possessing only the origin of replication and the resistance kanamycin.	This study
MV-Spec	Cloned from pTargeF, possessing only the origin of replication and the Spectinomycin resistance marker.	This study
MV-Amp	Cloned from pUC19, possessing only the origin of replication and the Ampicillin resistance marker.	This study
pGGA	Plasmid present in the Golden Gate Assembly (NEB) cloning kit. Chloramphenicol resistance marker.	New England Biolabs Inc.
CAS9BAC1P-1EA	Commercial plasmid containing coding sequence for Cas9 and Lambda Red recombinases. It is inducible by L-arabinose, with replication at 30ºC. Marker of resistance to kanamycin.	Sigma Aldrich
mEGFP_pBAD	Plasmid containing the sequence of the GFP version mEGFP, under the action of an arabinose-inducible promoter. Resistance to Ampicillin.	Michael Davidson (Addgene 54622)
pUC19_GFP	Plasmid used to host the mEGFP sequence, under the action of the lac operon promoter, inducible by IPTG. Resistance to Ampicillin.	This study
pEasyG3-mic	Plasmid used for amplification of the origin of replication to be used in cloning of the plasmids used for donor assembly in yeast. Chloramphenicol resistance.	Jacobus et al. (2022)
pEasyG3-Nat	Plasmid used for amplification of the nourseothricin resistance marker to be used in cloning the plasmids used for donor assembly in yeast. Chloramphenicol resistance.	Jacobus et al. (2022)
pEasyG3-Hph	Plasmid used for amplification of the hygromycin resistance marker to be used in cloning the plasmids used for donor assembly in yeast. Chloramphenicol resistance.	Jacobus et al. (2022)
pMIC_cscKsucP	Plasmid cloned in yeast for the assembly of the fragment to be used as a donor for insertion of the sucP gene into the E. coli genome. Resistance to nourseothricin (yeast).	This study
pMIC_cscKsucP(J23119)	Plasmid cloned in yeast for the assembly of the fragment to be used as a donor for insertion of the sucP gene together with the J23119 promoter into the E. coli genome. Resistance to nourseothricin (yeast).	This study
pMIC_SNP_nudJ	Plasmid cloned in yeast for the assembly of the fragment to be used as a donor for base change in the E. coli genome. Resistance to nourseothricin (yeast).	This study
pMIC_SNP_purB	Plasmid cloned in yeast for the assembly of the fragment to be used as a donor for base change in the E. coli genome. Resistance to hygromycin (yeast).	This study
pSpec5’	Precursor plasmid for cloning plasmids for gRNA expression. Resistance to Ampicillin.	This study
pSpec3’	Precursor plasmid for cloning plasmids for gRNA expression. Resistance to Ampicillin.	This study
pOliSpec5’	Precursor plasmid for cloning plasmids for gRNA expression. Resistance to Chloramphenicol .	This study
pOliSpec3’	Precursor plasmid for cloning plasmids for gRNA expression. Resistance to Ampicillin.	This study
pMIC_GFP_ΔgalK	Plasmid cloned in yeast for the assembly of the fragment to be used as a donor for insertion of the GFP into galK gene the E. coli genome. Resistance to nourseothricin (yeast).	This study
pMIC_GFP_lacZ	Plasmid cloned in yeast for the assembly of the fragment to be used as a donor for insertion of the GFP in lacZ region in the the E. coli genome. Resistance to nourseothricin (yeast).	This study
pMIC_cscBKA_ΔgalK	Plasmid cloned in yeast for the assembly of the fragment to be used as a donor for insertion of the second copy of cscBKA operon into galK of the E. coli genome. Resistance to nourseothricin (yeast).	This study
pMIC_sucP_lacZ	Plasmid cloned in yeast for the assembly of the fragment to be used as a donor for insertion of the sucP in lacZ region gene into the E. coli genome. Resistance to nourseothricin (yeast).	This study
pMIC_phaCAB_lacZ	Plasmid cloned in yeast for the assembly of the fragment to be used as a donor for insertion of the phaCAB operon into the E. coli genome. Resistance to nourseothricin (yeast).	This study
pMIC_ΔfliA	Plasmid cloned in yeast for the assembly of the fragment to be used as a donor for deletion of fliA gene into the E. coli. Resistance to nourseothricin (yeast).	This study

### Sheet: Supplementary Table 5
Supplementary Table 5. Mutations sampled in E. coli evolved populations.
DH5α-Kan
Reference	Reference Position	Reference	Allele	Count	Coverage	Frequency	Overlapping annotations	Coding region change	Amino acid change	Annotation
CP017100.1	19796..20563		amplification				NEB5A_00100, NEB5A_00105			IS1 family transposase
CP017100.1	168800..170008		amplification				NEB5A_00770			IS4-like element ISVsa5 family transposase
CP017100.1	259482..260690		amplification				NEB5A_01240			IS4-like element ISVsa5 family transposase
CP017100.1	262664..262776		amplification				NEB5A_01255			IS4 family transposase
CP017100.1	287258..288589		amplification				NEB5A_01425, NEB5A_01430			IS2 repressor TnpA, transposase
CP017100.1	1088135	T	C	66	66	100	CDS: purB, NEB5A_05385, Gene: NEB5A_05385	AOO69410.1:c.343A>G	AOO69410.1:p.Lys115Glu	adenylosuccinate lyase
CP017100.1	1196613..1197380		amplification				NEB5A_05995			IS1 family transposase
CP017100.1	3523998..3524765		amplification				NEB5A_17590			IS1 transposase; pfam03400
CP017100.1	3780165		insertion		94	30.8	CDS: nlpA, Gene: NEB5A_18775	AOO71868.1:c.399Ins	disruption	lipoprotein NlpA; cytoplasmic membrane lipoprotein-28. Insertion of a IS4-like element ISVsa5 family transposase, probably encoded by NEB5A_01240.
CP017100.1	4129541	G	T	78	107	72.9	CDS: rpoC, Gene: NEB5A_20470	AOO72163.1:c.3622G>T	AOO72163.1:p.Asp1208Tyr	DNA-directed RNA polymerase subunit beta'
CP017100.1	4375064..4375839		amplification				NEB5A_21675			IS1 family transposase
CP017100.1	4483285..4484052		amplification				NEB5A_22220			IS1 family transposase
			pCscBKA plasmid chromosomal integration				pCscBKA plasmid			genome integration of the cscBKA-encoding plasmid mediated by IS1 family transposons; possible IS1 insertion site at plasmid position 549..557.
DH5α-Cm
Reference	Reference Position	Reference	Allele	Count	Coverage	Frequency	Overlapping annotations	Coding region change	Amino acid change	Annotation
CP017100.1	19796..20563		amplification				NEB5A_00100, NEB5A_00105			IS1 family transposase
CP017100.1	882195		insertion	64	86	74.4	102 nts upstream NEB5A_04295 (phosphoporin phoE)			IS1 family transposase - phosphoporin PhoE
CP017100.1	168779..170034		amplification				NEB5A_00770			IS4-like element ISVsa5 family transposase
CP017100.1	169800..170034		amplification				NEB5A_00770			IS4-like element ISVsa5 family transposase
CP017100.1	259469..260716		amplification				Gene: NEB5A_01240			IS4-like element ISVsa5 family transposase
CP017100.1	260481..260716		amplification				Gene: NEB5A_01240			IS4-like element ISVsa5 family transposase
CP017100.1	260801..261651		deletion NEB5A_01245 and NEB5A_01250				phosphoporin phoE, Gene: NEB5A_01245			incomplete; partial on complete genome; missing start
							sigma factor-binding protein Crl; Gene: NEB5A_01250			involved in the expression of csgBA which is involved in curli formation; interacts with sigmaS; incomplete; partial on complete genome; missing start
CP017100.1	262664..262898		amplification				NEB5A_01255			IS4-like element ISVsa5 family transposase
CP017100.1	1090328	C	A	100	100	100	CDS: nudJ, Gene: NEB5A_05400	AOO69412.1:c.452G>T	AOO69412.1:p.Gly151Val	NUDIX hydrolase; phosphatase NudJ
CP017100.1	1196613..1197380		amplification				NEB5A_05995			IS1 family transposase
CP017100.1	3523998..3524765		amplification				NEB5A_17590			IS1 transposase; pfam03400
CP017100.1	4121843	G	A	123	150	82	CDS: rpoB, Gene: NEB5A_20465	AOO72162.1:c.29G>A	AOO72162.1:p.Arg10His	DNA-directed RNA polymerase subunit beta
CP017100.1	4375064..4375839		amplification				NEB5A_21675			IS1 family transposase
CP017100.1	4483285..4484052		amplification				NEB5A_22220			IS1 family transposase
			pCscBKA plasmid chromosomal integration				pCscBKA plasmid			genome integration of the cscBKA-encoding plasmid mediated by IS4 family transposons; possible IS4 integration sites at plasmid positions 5748 and 5942.
DH5α-Spec
Reference	Reference Position	Reference	Allele	Count	Coverage	Frequency	Overlapping annotations	Coding region change	Amino acid change	Annotation
CP017100.1	19796..20563		amplification				NEB5A_00100, NEB5A_00105			IS1 family transposase
CP017100.1	158456..158536		81 bp deletion			100	CDS: pcnB, Gene: NEB5A_00725	558..638 deletion	27 amino acids deletion	polynucleotide adenylyltransferase; poly(A) polymerase
CP017100.1	986288..1094632		108,345 bp duplication		1.73 x		122 predicted genes			flanked by transposon NEB5A_04815 and NEB5A_05420 (e14 prophage; predicted inner membrane protein). Consistent with a tandem duplication.
CP017100.1	1340821..1341801		amplification				NEB5A_06770			IS5 family transposase
CP017100.1	1344371..1345351		amplification				NEB5A_06790			IS5 family transposase
CP017100.1	1855905..1856885		amplification				NEB5A_09385			IS5 family transposase
CP017100.1	1941726..1982144		40,419 bp deletion			100	50 predicted genes			50 predicted genes, including flagella assembly cluster
CP017100.1	2048226..2049206		amplification				NEB5A_10410			IS5 family transposase
CP017100.1	2116862..2117728		amplification				NEB5A_10700			IS3-like element IS3 family transposase
CP017100.1	2120759..2121739		amplification				NEB5A_10720			IS5 family transposase
CP017100.1	3762833	G	A	235	235	100	CDS: rpoZ, Gene: NEB5A_18710	AOO71856.1:c.157G>A	AOO71856.1:p.Glu53Lys	DNA-directed RNA polymerase subunit omega
CP017100.1	3823754	G	A	243	256	94.92	CDS: dnaA, Gene: NEB5A_19010	AOO71913.1:c.547C>T	AOO71913.1:p.His183Tyr	chromosomal replication initiation protein DnaA
CP017100.1	4375111..4375614		amplification				NEB5A_21675			IS1 family transposase
CP017100.1	4483534..4484037		amplification				NEB5A_22220			IS1 family transposase
			pCscBKA plasmid lower copy number							lower copy number of the plasmid cscBKA
E2348/69-progenitor
Reference	Reference Position	Reference	Allele	Count	Coverage	Frequency	Overlapping annotations	Coding region change	Amino acid change	Annotation
FM180568	1270565..1429913		159,349 bp duplication		2.22 x		182 predicted genes			region in between prophages E2348_PP5 and E2348_PP6
pE2348-2 FM180570			absence
E2348/69-Cm
Reference	Reference Position	Reference	Allele	Count	Coverage	Frequency	Overlapping annotations	Coding region change	Amino acid change	Annotation
FM180568	1161079		18 bp deletion			100	CDS: E2348C_1098, Gene: E2348C_1098	22..39 deletion	6 amino acids deletion	CDS inside the integrative element E2348_IE2
FM180568	1989108		insertion prophage E2348_PP9, Mu-like			100	CDS: yeaY, Gene: E2348C_1929	disruption	disruption	outer membrane lipoprotein, Slp family; TIGR00752
FM180568	2034067	A	C	231	232	99.57	CDS: zwf, Gene: E2348C_1977	CAS09525.1:c.1215T>G	CAS09525.1:p.Asp405Glu	glucose-6-phosphate dehydrogenase
FM180568	2227996..2246018		18,023 bp deletion			100	15 CDS: E2348C_2179; E2348C_2180; wbiN; galE; galF; gne; wcaM; wcaL; wcaK; wzxC; wcaJ; cpsG; cpsB; wcaI; gmm	Deletion of 15 genes	deletion	15 genes involved in colanic acid biosynthesis
FM180568	2715938..2751675		amplification		2.549 x		prophage E2348_PP9, Mu-like			prophage E2348_PP9, Mu-like
FM180568	3086086..3155640		69,555 bp amplification		1.837 x		63 CDS			amplification mediated by the prophage E2348_PP9, Mu-like
FM180568	4750118	C	-	246	261	94.25	CDS: hflK, Gene: E2348C_4497	CAS12045.1:c.700delC	CAS12045.1:p.Leu234fs	modulator for HflB protease specific for phage lambda cII repressor
E2348/69-Kan
Reference	Reference Position	Reference	Allele	Count	Coverage	Frequency	Overlapping annotations	Coding region change	Amino acid change	Annotation
FM180568	14067	G	T	264	293	90.1	CDS: dnaK, Gene: E2348C_0014	CAS07562.1:c.456G>T	CAS07562.1:p.Gln152His	chaperone Hsp70, co-chaperone with DnaJ
FM180568	1500338	T	C	194	250	77.6	96 bp upstream CDS: cysB, Gene: E2348C_1465			DNA-binding transcriptional dual regulator, O-acetyl-L-serine-binding
FM180568	2227996..2246018		18,023 bp deletion			100	15 CDS: E2348C_2179; E2348C_2180; wbiN; galE; galF; gne; wcaM; wcaL; wcaK; wzxC; wcaJ; cpsG; cpsB; wcaI; gmm	Deletion of 15 genes	deletion	15 genes involved in colanic acid biosynthesis
FM180568	4343318	G	A	161	334	48.2	CDS: fre, Gene: E2348C_4156	CAS11704.1:c.416G>A	CAS11704.1:p.Gly139Asp	flavin reductase
FM180568	4749901	-	GAAC	34	310	90.9	CDS: hflK, Gene: E2348C_4497	CAS12045.1:c.482_483insGAAC	CAS12045.1:p.Val163fs	modulator for HflB protease specific for phage lambda cII repressor
E2348/69-Amp
Reference	Reference Position	Reference	Allele	Count	Coverage	Frequency	Overlapping annotations	Coding region change	Amino acid change	Annotation
FM180568	14861	C	A	247	270	91.48	CDS: dnaK, Gene: E2348C_0014	CAS07562.1:c.1250C>A	CAS07562.1:p.Thr417Asn	chaperone Hsp70, co-chaperone with DnaJ
FM180568	1292769..1547205		254,437 bp amplification		1.58 x		275 predicted genes			the 254437 bp amplification Includes the same region amplified in the ancestor chromosome (1270565..1429913), however it extends beyond and has different boundaries. Flanked by insertion sequences E2348C_IS_31 and E2348C_IS_42.
FM180568	1863125	T	-	252	280	90	CDS: ydiV, Gene: E2348C_1792	CAS09340.1:c.318delA	CAS09340.1:p.Lys106fs	predicted protein
FM180568	3605098	-	TTG	15	323	95.4	CDS: hflB, Gene: E2348C_3457	CAS11005.1:c.117_118insCAA	CAS11005.1:p.Gln39_Glu40insGln	protease, ATP-dependent zinc-metallo
FM180568	3630417	A	T	151	328	46.04	CDS: arcB, Gene: E2348C_3489	CAS11037.1:c.748T>A	CAS11037.1:p.Tyr250Asn	hybrid sensory histidine kinase in two-component regulatory system with ArcA
FM180569	17952	-	A	220	220	100	CDS: perA, Gene: E2348_P1_020	CAS07456.1:c.776_777insA	CAS07456.1:p.Tyr262fs	transcriptional activator of the bfp operon
E2348/69-Spec
Reference	Reference Position	Reference	Allele	Count	Coverage	Frequency	Overlapping annotations	Coding region change	Amino acid change	Annotation
E2348_69 FM180568 mapping	1500355	A	C	237	238	99.58	79 nt upstream CDS: cysB, Gene: E2348C_1465			DNA-binding transcriptional dual regulator, O-acetyl-L-serine-binding
E2348_69 FM180568 mapping	3670290	C	G	113	392	28.83	CDS: mreB, Gene: E2348C_3522	CAS11070.1:c.202G>C	CAS11070.1:p.Gly68Arg	cell wall structural complex MreBCD, actin-like component MreB
E2348_69 FM180568 mapping	4082579	C	T	318	318	100	CDS: spoT, Gene: E2348C_3914	CAS11462.1:c.1217C>T	CAS11462.1:p.Pro406Leu	bifunctional (p)ppGpp synthetase II/guanosine-3',5'-bis pyrophosphate 3'-pyrophosphohydrolase
E2348_69 FM180568 mapping	4749420..4749480		61 bp deletion			100	CDS: hflK, Gene: E2348C_4497	CAS12045.1:c.2TDel 61 bp	CAS12045.1:p.Trp3fs	modulator for HflB protease specific for phage lambda cII repressor
E2348_69 FM180568 mapping	4951063	C	-	233	246	94.72	CDS: nadR, Gene: E2348C_4688	CAS12236.1:c.373delC	CAS12236.1:p.Arg125fs	bifunctional DNA-binding transcriptional repressor/NMN adenylyltransferase
